# Recently expanded clonal lineages of the rice blast fungus display distinct patterns of presence/absence of effector genes

**DOI:** 10.1101/2020.01.09.900308

**Authors:** Sergio M. Latorre, C. Sarai Reyes-Avila, Angus Malmgren, Joe Win, Sophien Kamoun, Hernán A. Burbano

## Abstract

**Background:** Understanding the mechanisms and timescales of plant pathogen outbreaks requires a detailed genome-scale analysis of their population history. The fungus *Magnaporthe* (Syn. *Pyricularia*) *oryzae* —the causal agent of blast disease of cereals— is among the most destructive plant pathogens to world agriculture and a major threat to the production of rice, wheat and other cereals. Although *M. oryzae* is a multihost pathogen that infects more than 50 species of cereals and grasses, all rice-infecting isolates belong to a single genetically defined lineage. Here, we combined multiple genomics datasets to reconstruct the genetic history of the rice-infecting lineage of *M. oryzae* based on 131 isolates from 21 countries.

**Results:** The global population of the rice blast fungus consists of a diverse set of individuals and three well-defined genetic groups. Multiple population genetic tests revealed that the rice-infecting lineage of the blast fungus probably originated from a recombining diverse group in South East Asia followed by three independent clonal expansions that took place over the last ∼200 years. Patterns of allele sharing identified a subpopulation from the recombining diverse group that introgressed with one of the clonal lineages before its global expansion. Remarkably, the four genetic lineages of the rice blast fungus vary in the number and patterns of presence/absence of candidate effector genes. In particular, clonal lineages carry a reduced repertoire of effector genes compared with the diverse group, and specific combinations of effector presence/absence define each of the pandemic clonal lineages.

**Conclusions:** Our analyses reconstruct the genetic history of the rice-infecting lineage of *M. oryzae* revealing three clonal lineages associated with rice blast pandemics. Each of these lineages displays a specific pattern of presence/absence of effector genes that may have shaped their adaptation to the rice host and their evolutionary history.
