## Supplementary material for "Recently expanded clonal lineages of the rice blast fungus display distinct patterns of presence/absence of effector genes": Supp. Table 1

SOURCE	ID	YEAR	COUNTRY	LOC1	LOC2	MATING_TYPE
G	BD0024	1989	Burundi	Noebe	NA	1
G	BR0026	1987	Brazil	Mato_Grosso_Do_Sul	Fazenda_Progresso	1
G	CD0073	1981	Côte_d'Ivoire	Bouake	NA	2
G	CD0203	2003	Côte_d'Ivoire	Tiassalé	NA	2
G	CH0052	1991	China	Hunan	NA	1
G	CH0063	1985	China	Hunan	NA	1
G	CH0092	1983	China	Zhejiang	NA	1
G	CH0328	1998	China	Hunan	Anhua_Yanxi	NA
G	CH0333	1998	China	Hunan	Yanxi	1
G	CH0532	1995	China	Yunnan	Baoshan	1
G	CH0549	1995	China	Yunnan	Baoshan	1
G	CH0595	1997	China	Yunnan	Yiliang	2
G	CH0680	2001	China	Hunan	Anhua_Yanxi	2
G	CH0689	2001	China	Hunan	Anhua_Yanxi	1
G	CH0701	2001	China	Hunan	Anhua_Yanxi	1
G	CH0860	2006	China	Yunnan	Wenshan_Dehou	1
G	CH0999	2008	China	Yunnan	Yule	1
G	CH1016	2008	China	Yunnan	Yule	NA
G	CH1019	2008	China	Yunnan	Yule	2
G	CL0026	1989	Colombia	Meta	Villavicencio	2
G	CL3-6-7	2000	Colombia	Meta	Villavicencio	NA
G	HN0001	1993	Hungary	Szarvas	NA	1
G	IN0072	1992	India	NA	NA	1
G	IN0082	1992	India	NA	NA	1
G	IN0094	1993	India	NA	NA	1
G	JP0010	1986	Japan	Fukushima	NA	1
G	LA0005	2009	Lao	Luang_prabang	Silalek	1
G	LA0021	2009	Lao	Luang_prabang	Silalek	2
G	MC0016	1997	Morocco	Tazi	NA	1
G	MD0929	2005	Madagascar	Andranomanelatra	NA	2
G	ML0025	1986	Mali	Niema	NA	1
G	NP0037	2009	Nepal	Kaski	Begnas	1
G	NP0041	2009	Nepal	Kaski	Begnas	2
G	NP0052	2008	Nepal	Kathmandu	Sangle_VDC9	1
G	NP0061	2008	Nepal	Kathmandu	Sangle_VDC9	2
G	PH0103	NA	Philippines	NA	NA	2
G	PH0118	NA	Philippines	NA	NA	2
G	PR0009	1991	Portugal	Sado_Torre_Do_Cleri	NA	1
G	SP0005	1994	Spain	Catalonia	Amposta_Salats	1
G	TH0014	1987	Thailand	NA	NA	2
G	TH0017	1987	Thailand	NA	NA	2
G	US0031	1967	USA	Louisiana	NA	1
G	US0098	1992	USA	Arkansas	Lonoke	1
Z	13FM-16-1	2013	China	Yunnan	NA	2
Z	13FM-24-1	2013	China	Yunnan	NA	2
Z	13FM-3-2	2013	China	Yunnan	NA	1
Z	13FM-5-1	2013	China	Yunnan	NA	2
Z	13FM-9-1	2013	China	Yunnan	NA	1
Z	AV1-1-1	2015	China	Aveyime	NA	2
Z	BJ-90-611	1990	China	Beijing	NA	1
Z	BJ08-8	2011	China	Beijing	NA	1
Z	DB11-621	2011	China	Liaoning	NA	1
Z	FJ0204804	2002	China	Fujian	NA	2
Z	FJ11SH-527-1	2011	China	Fujian	Shanghang	2
Z	FJ11YD-673-1	2011	China	Fujian	Yongding	2
Z	FJ12JN-084-3	2012	China	Fujian	Jianning	2
Z	FJ13SH05-2	2013	China	Fujian	Shanghang	2
Z	FJ2000-62A	2000	China	Fujian	NA	2
Z	FJ2000-69A	2000	China	Fujian	NA	2
Z	FJ2001-112B	2001	China	Fujian	NA	2
Z	FJ2003-001A1	2003	China	Fujian	NA	2
Z	FJ2005113B	2005	China	Fujian	NA	2
Z	FJ2006-60A3	2006	China	Fujian	NA	2
Z	FJ43ZB15-68	1992	China	Fujian	Youxi	1
Z	FJ72ZC7-77	1992	China	Fujian	Jianyang	2
Z	FJ78-JJ	1978	China	Fujian	Jinjiang	1
Z	FJ81-JY	1981	China	Fujian	Jianyang	1
Z	FJ81-MH	1981	China	Fujian	Minhou	1
Z	FJ81-SW	1981	China	Fujian	Shaowu	1
Z	FJ81-ZP	1981	China	Fujian	Zhangpu	1
Z	FJ81221ZB11-14	1981	China	Fujian	Fuzhou	1
Z	FJ86-CT	1986	China	Fujian	Changting	1
Z	FJ86061ZE3-39	1986	China	Fujian	Shaowu	1
Z	FJ95054B	1995	China	Fujian	Changting	1
Z	FJ95085AZB13-116	1995	China	Fujian	Longyan	2
Z	FJ98099	1998	China	Fujian	Changting	2
Z	FJ99138	1999	China	Fujian	NA	2
Z	FJSH0703	2007	China	Fujian	Shanghang	2
Z	GD-05-029b	2005	China	Guandong	Conghua	2
Z	GD06-53	2006	China	Guandong	Jiexi	2
Z	GD08-2025	2008	China	Guandong	Wengyuan	2
Z	HB-14	2009	China	Hubei	Xianfeng	1
Z	HB-LTH18	2009	China	Hubei	Xianfeng	2
Z	HN-0812-3	2008	China	Hunan	Taojiang	1
Z	HN-158	2009	China	Hunan	Taojiang	2
Z	HN10-1604	2010	China	Hunan	Taojiang	2
Z	JS-10-6-1-2	2010	China	Jiangsu	NA	1
Z	JS08-611	2008	China	Jiangsu	NA	1
Z	JS09-138	2009	China	Jiangsu	NA	1
Z	JX-09Z116-1	2009	China	Jiangxi	Wanan	1
Z	JX10-102	2010	China	Jiangxi	Fengcheng	1
Z	JX11-141	2011	China	Jiangxi	NA	1
Z	KA1-3-1	2015	Ghana	Kade-abaam	NA	2
Z	KA2-1-1	2015	Ghana	Kade-abaam	NA	2
Z	Nich-2-3-2	2014	Suriname	Nickerie	NA	2
Z	Nich-2-7-4	2014	Suriname	Nickerie	NA	2
Z	Sar-2-20-1	2013	Suriname	Saramacca	NA	2
Z	Sar-AD3-5	2013	Suriname	Nickerie	NA	2
Z	SC-10-120-65-2	2010	China	Sichuan	Nanbu	2
Z	SC-10-25-44-1	2010	China	Sichuan	Nanbu	2
Z	TW-1-1-1-B-1	2005	Taiwan	Kaohsiung	NA	1
Z	TW-12CY-TB1-2	2012	Taiwan	Chiayi	NA	1
Z	TW-12HL-DF1-2	2012	Taiwan	Hualien	NA	1
Z	TW-12HL-YL2-1	2012	Taiwan	Hualien	NA	1
Z	TW-12TD-RH1-1	2012	Taiwan	Taitung	NA	1
Z	TW-12TN-HB2-2	2012	Taiwan	Tainan	NA	1
Z	TW-12YL-DL3-2	2012	Taiwan	Yunlin	NA	1
Z	TW-12YL-DP1-1	2012	Taiwan	Yunlin	NA	1
Z	TW-12YL-TT4-1	2012	Taiwan	Yunlin	NA	1
Z	TW-2-7-2-A-1	2005	Taiwan	Pingtung	NA	1
Z	TW-6-2-2-B-1	2005	Taiwan	Chiayi	NA	1
Z	TW-6-43-1	2005	Taiwan	Chiayi	NA	1
Z	TW-CYBP1-3	2011	Taiwan	Chiayi	NA	1
Z	TW-PT1-1	2011	Taiwan	Pingtung	NA	1
Z	TW-PT3-1	2011	Taiwan	Pingtung	NA	1
Z	TW-PT6-1	2011	Taiwan	Pingtung	NA	1
Z	TW-TN4-2	2011	Taiwan	Tainan	NA	1
Z	WD-3-1_1	2015	Ghana	Weed-dabala	NA	2
Z	YN07205e	2007	China	Yunnan	NA	2
Z	YN072310	2007	China	Yunnan	NA	1
Z	YN072311	2007	China	Yunnan	NA	1
Z	YN072313	2007	China	Yunnan	NA	1
Z	YN08181e	2008	China	Yunnan	NA	1
Z	YN08182c	2008	China	Yunnan	NA	2
Z	YN126311	2012	China	Yunnan	NA	1
Z	YN126441	2012	China	Yunnan	NA	1
Z	YN8773-19	1987	China	Yunnan	NA	2
Z	YN8773R-27	1987	China	Yunnan	NA	1
Z	ZJ00-10	2000	China	Zhejiang	NA	1
Z	ZJ08-41	2008	China	Zhejiang	NA	1
Z	ZJ2011-7-1	2011	China	Zhejiang	NA	1
