## Supplementary material for "Recently expanded clonal lineages of the rice blast fungus display distinct patterns of presence/absence of effector genes": Supp. Table 2

ID	CLASSIFICATION	LINEAGE	CLADE	DATASET
CH0333	I	5	NA	G
CH0532	I	5	NA	G
CH0999	I	1	NA	G
CH1016	I	6	NA	G
CH1019	I	1	NA	G
LA0005	I	1	NA	G
LA0021	I	1	NA	G
TH0014	I	1	NA	G
TH0017	I	1	NA	G
13FM-16-1	I	NA	1	Z
13FM-24-1	I	NA	1	Z
13FM-5-1	I	NA	1	Z
HB-LTH18	I	NA	1	Z
KA2-1-1	I	NA	1	Z
Nich-2-3-2	I	NA	1	Z
Nich-2-7-4	I	NA	1	Z
Sar-AD3-5	I	NA	1	Z
YN072313	I	NA	1	Z
YN08181e	I	NA	1	Z
YN08182c	I	NA	1	Z
YN8773-19	I	NA	1	Z
YN8773R-27	I	NA	1	Z
BR0026	II	2	NA	G
CH0052	II	2	NA	G
CH0063	II	2	NA	G
CH0092	II	2	NA	G
CH0689	II	2	NA	G
CH0860	II	2	NA	G
HN0001	II	2	NA	G
JP0010	II	2	NA	G
MC0016	II	2	NA	G
NP0052	II	2	NA	G
PR0009	II	2	NA	G
SP0005	II	2	NA	G
US0098	II	2	NA	G
13FM-3-2	II	NA	3	Z
13FM-9-1	II	NA	3	Z
BJ-90-611	II	NA	3	Z
BJ08-8	II	NA	3	Z
DB11-621	II	NA	3	Z
FJ43ZB15-68	II	NA	3	Z
FJ78-JJ	II	NA	3	Z
FJ81-JY	II	NA	3	Z
FJ81-MH	II	NA	3	Z
FJ81-SW	II	NA	3	Z
FJ81-ZP	II	NA	3	Z
FJ81221ZB11-14	II	NA	3	Z
FJ86-CT	II	NA	3	Z
FJ86061ZE3-39	II	NA	3	Z
FJ95054B	II	NA	3	Z
HN-0812-3	II	NA	3	Z
JS-10-6-1-2	II	NA	3	Z
JS08-611	II	NA	3	Z
JS09-138	II	NA	3	Z
JX-09Z116-1	II	NA	3	Z
JX10-102	II	NA	3	Z
JX11-141	II	NA	3	Z
TW-1-1-1-B-1	II	NA	3	Z
TW-12CY-TB1-2	II	NA	3	Z
TW-12HL-DF1-2	II	NA	3	Z
TW-12HL-YL2-1	II	NA	3	Z
TW-12TD-RH1-1	II	NA	3	Z
TW-12TN-HB2-2	II	NA	3	Z
TW-12YL-DL3-2	II	NA	3	Z
TW-12YL-DP1-1	II	NA	3	Z
TW-12YL-TT4-1	II	NA	3	Z
TW-2-7-2-A-1	II	NA	3	Z
TW-6-2-2-B-1	II	NA	3	Z
TW-6-43-1	II	NA	3	Z
TW-CYBP1-3	II	NA	3	Z
TW-PT1-1	II	NA	3	Z
TW-PT3-1	II	NA	3	Z
TW-PT6-1	II	NA	3	Z
TW-TN4-2	II	NA	3	Z
YN072310	II	NA	3	Z
YN072311	II	NA	3	Z
YN126311	II	NA	3	Z
YN126441	II	NA	3	Z
ZJ00-10	II	NA	3	Z
ZJ08-41	II	NA	3	Z
ZJ2011-7-1	II	NA	3	Z
BD0024	III	3	NA	G
CD0073	III	3	NA	G
CD0203	III	3	NA	G
CH0328	III	3	NA	G
CH0549	III	3	NA	G
CH0595	III	3	NA	G
CH0680	III	3	NA	G
CL0026	III	3	NA	G
CL3-6-7	III	3	NA	G
MD0929	III	3	NA	G
ML0025	III	3	NA	G
NP0041	III	3	NA	G
NP0061	III	3	NA	G
PH0103	III	3	NA	G
PH0118	III	3	NA	G
AV1-1-1	III	NA	2	Z
FJ0204804	III	NA	2	Z
FJ11SH-527-1	III	NA	2	Z
FJ11YD-673-1	III	NA	2	Z
FJ12JN-084-3	III	NA	2	Z
FJ13SH05-2	III	NA	2	Z
FJ2000-62A	III	NA	2	Z
FJ2000-69A	III	NA	2	Z
FJ2001-112B	III	NA	2	Z
FJ2003-001A1	III	NA	2	Z
FJ2005113B	III	NA	2	Z
FJ2006-60A3	III	NA	2	Z
FJ72ZC7-77	III	NA	2	Z
FJ95085AZB13-116	III	NA	2	Z
FJ98099	III	NA	2	Z
FJ99138	III	NA	2	Z
FJSH0703	III	NA	2	Z
GD-05-029b	III	NA	2	Z
GD06-53	III	NA	2	Z
GD08-2025	III	NA	2	Z
HN-158	III	NA	2	Z
HN10-1604	III	NA	2	Z
KA1-3-1	III	NA	2	Z
Sar-2-20-1	III	NA	2	Z
SC-10-120-65-2	III	NA	2	Z
SC-10-25-44-1	III	NA	2	Z
WD-3-1_1	III	NA	2	Z
YN07205e	III	NA	2	Z
CH0701	IV	4	NA	G
IN0072	IV	4	NA	G
IN0082	IV	4	NA	G
IN0094	IV	4	NA	G
NP0037	IV	4	NA	G
US0031	IV	4	NA	G
HB-14	IV	NA	1	Z
