## Supplementary material for "Recently expanded clonal lineages of the rice blast fungus display distinct patterns of presence/absence of effector genes": Supp. Table 7

Effector	M_oryzae_PacBio	Percentage_of_Identity	Alignment_length	Start_of_alignment_in_the_effector	End_of_alignment_in_the_effector	Start_of_alignment_in_M_oryzae_PacBio	End_of_alignment_in_M_oryzae_PacBio
APikL1.M	ENA|MQOP01000012|MQOP01000012.1	99.123	342	1	342	82476	82817
BR48G630	ENA|MQOP01000014|MQOP01000014.1	98.596	570	1	570	141378	141947
TH16.00100711.1.M	ENA|MQOP01000008|MQOP01000008.1	100	225	1	225	527441	527665
PWL2	ENA|MQOP01000013|MQOP01000013.1	100	438	1	438	567097	567534
PWL2	ENA|MQOP01000005|MQOP01000005.1	100	438	1	438	3047669	3048106
Avr.Pib	ENA|MQOP01000005|MQOP01000005.1	100	225	1	225	88363	88587
MOBR58	ENA|MQOP01000024|MQOP01000024.1	97.668	772	1	772	170104	169333
MOBR58	ENA|MQOP01000024|MQOP01000024.1	97.154	527	801	1326	169366	168842
MOBR58	ENA|MQOP01000024|MQOP01000024.1	93.784	370	1212	1581	168737	168371
MGDIG41	ENA|MQOP01000009|MQOP01000009.1	90.991	2886	1463	4348	41809	44691
MGDIG41	ENA|MQOP01000009|MQOP01000009.1	91.326	1026	1	1026	40192	41217
MGDIG41	ENA|MQOP01000009|MQOP01000009.1	92.466	438	1027	1464	41290	41727
MGDIG41	ENA|MQOP01000009|MQOP01000009.1	91.714	350	4346	4695	44761	45110
FR13.00143751.M	ENA|MQOP01000008|MQOP01000008.1	100	252	1	252	2294617	2294366
GY11.00067931	ENA|MQOP01000003|MQOP01000003.1	100	399	1	399	1773371	1773769
FR13.00076421.M	ENA|MQOP01000015|MQOP01000015.1	100	489	1	489	684317	684805
GY11.00137731.M	ENA|MQOP01000001|MQOP01000001.1	100	264	1	264	374548	374285
GY11.00186121.M	ENA|MQOP01000013|MQOP01000013.1	100	258	1	258	547832	547575
GY11.00186121.M	ENA|MQOP01000013|MQOP01000013.1	100	258	1	258	635574	635317
US71.00116921.M	ENA|MQOP01000012|MQOP01000012.1	98.444	450	1	450	207276	207725
FR13.00004061.M	ENA|MQOP01000004|MQOP01000004.1	100	402	1	402	401135	401536
US71.00114911	ENA|MQOP01000001|MQOP01000001.1	100	306	1	306	436213	435908
TH16.00106651.M	ENA|MQOP01000006|MQOP01000006.1	89.308	159	1	159	1340282	1340437
GY11.00199991	ENA|MQOP01000011|MQOP01000011.1	100	247	1	247	203229	202983
GY11.00199991	ENA|MQOP01000011|MQOP01000011.1	100	113	248	360	202693	202581
GY11.00199991	ENA|MQOP01000011|MQOP01000011.1	97.674	43	318	360	620678	620636
GY11.00199991	ENA|MQOP01000005|MQOP01000005.1	82.52	246	1	245	1023315	1023559
GY11.00199991	ENA|MQOP01000005|MQOP01000005.1	100	43	318	360	1707617	1707575
GY11.00199991	ENA|MQOP01000005|MQOP01000005.1	100	43	318	360	1713708	1713666
GY11.00199991	ENA|MQOP01000005|MQOP01000005.1	97.674	43	318	360	33561	33519
GY11.00199991	ENA|MQOP01000005|MQOP01000005.1	100	38	323	360	1821516	1821479
GY11.00199991	ENA|MQOP01000031|MQOP01000031.1	98.039	51	310	360	9433	9384
GY11.00199991	ENA|MQOP01000015|MQOP01000015.1	100	46	315	360	725356	725401
GY11.00199991	ENA|MQOP01000015|MQOP01000015.1	100	43	318	360	734573	734615
GY11.00199991	ENA|MQOP01000015|MQOP01000015.1	100	43	318	360	748547	748589
GY11.00199991	ENA|MQOP01000012|MQOP01000012.1	100	46	315	360	190780	190825
GY11.00199991	ENA|MQOP01000012|MQOP01000012.1	100	45	316	360	83368	83412
GY11.00199991	ENA|MQOP01000012|MQOP01000012.1	100	44	317	360	364548	364505
GY11.00199991	ENA|MQOP01000012|MQOP01000012.1	100	44	317	360	393217	393260
GY11.00199991	ENA|MQOP01000012|MQOP01000012.1	100	43	318	360	40223	40265
GY11.00199991	ENA|MQOP01000012|MQOP01000012.1	97.674	43	318	360	77323	77365
GY11.00199991	ENA|MQOP01000012|MQOP01000012.1	97.674	43	318	360	109149	109107
GY11.00199991	ENA|MQOP01000012|MQOP01000012.1	95.349	43	318	360	188447	188407
GY11.00199991	ENA|MQOP01000012|MQOP01000012.1	95.349	43	318	360	193589	193629
GY11.00199991	ENA|MQOP01000014|MQOP01000014.1	97.917	48	313	360	157798	157751
GY11.00199991	ENA|MQOP01000010|MQOP01000010.1	97.917	48	313	360	469267	469314
GY11.00199991	ENA|MQOP01000010|MQOP01000010.1	100	43	318	360	517791	517749
GY11.00199991	ENA|MQOP01000010|MQOP01000010.1	100	43	318	360	523882	523840
GY11.00199991	ENA|MQOP01000010|MQOP01000010.1	100	43	318	360	858353	858311
GY11.00199991	ENA|MQOP01000010|MQOP01000010.1	100	43	318	360	862113	862071
GY11.00199991	ENA|MQOP01000006|MQOP01000006.1	100	45	316	360	1348339	1348295
GY11.00199991	ENA|MQOP01000006|MQOP01000006.1	100	41	318	358	1357544	1357504
GY11.00199991	ENA|MQOP01000006|MQOP01000006.1	93.478	46	316	360	1373963	1374008
GY11.00199991	ENA|MQOP01000004|MQOP01000004.1	97.959	49	312	360	4403667	4403714
GY11.00199991	ENA|MQOP01000004|MQOP01000004.1	100	44	317	360	4283604	4283647
GY11.00199991	ENA|MQOP01000004|MQOP01000004.1	100	43	318	360	4409762	4409804
GY11.00199991	ENA|MQOP01000004|MQOP01000004.1	100	42	319	360	4363056	4363015
GY11.00199991	ENA|MQOP01000004|MQOP01000004.1	100	42	319	360	4364446	4364487
GY11.00199991	ENA|MQOP01000003|MQOP01000003.1	100	45	316	360	877745	877789
GY11.00199991	ENA|MQOP01000003|MQOP01000003.1	100	43	318	360	872276	872234
GY11.00199991	ENA|MQOP01000003|MQOP01000003.1	100	43	318	360	1121574	1121532
GY11.00199991	ENA|MQOP01000003|MQOP01000003.1	100	43	318	360	1127653	1127611
GY11.00199991	ENA|MQOP01000003|MQOP01000003.1	100	43	318	360	4584829	4584787
GY11.00199991	ENA|MQOP01000003|MQOP01000003.1	100	43	318	360	4630274	4630232
GY11.00199991	ENA|MQOP01000003|MQOP01000003.1	100	43	318	360	4636366	4636324
GY11.00199991	ENA|MQOP01000003|MQOP01000003.1	100	43	318	360	4637191	4637233
GY11.00199991	ENA|MQOP01000003|MQOP01000003.1	100	43	318	360	4643283	4643325
GY11.00199991	ENA|MQOP01000023|MQOP01000023.1	100	44	317	360	211208	211251
GY11.00199991	ENA|MQOP01000024|MQOP01000024.1	100	43	318	360	50156	50114
GY11.00199991	ENA|MQOP01000024|MQOP01000024.1	100	43	318	360	56247	56205
GY11.00199991	ENA|MQOP01000024|MQOP01000024.1	100	43	318	360	155620	155662
GY11.00199991	ENA|MQOP01000024|MQOP01000024.1	100	43	318	360	161710	161752
GY11.00199991	ENA|MQOP01000001|MQOP01000001.1	100	43	318	360	2540419	2540377
GY11.00199991	ENA|MQOP01000001|MQOP01000001.1	100	43	318	360	2580429	2580471
GY11.00199991	ENA|MQOP01000001|MQOP01000001.1	95.833	48	313	360	2558918	2558871
GY11.00199991	ENA|MQOP01000002|MQOP01000002.1	95.349	43	318	360	68053	68011
GY11.00199991	ENA|MQOP01000002|MQOP01000002.1	95.238	42	318	359	4145752	4145793
GY11.00138681.M	ENA|MQOP01000007|MQOP01000007.1	100	345	1	345	198072	198416
TH12.00085091.M	ENA|MQOP01000001|MQOP01000001.1	100	327	1	327	430513	430839
INA168.G4590	ENA|MQOP01000005|MQOP01000005.1	100	339	164	502	1688578	1688916
INA168.G4590	ENA|MQOP01000005|MQOP01000005.1	100	166	1	166	1688222	1688387
INA168.G4590	ENA|MQOP01000005|MQOP01000005.1	98.81	84	547	630	1689104	1689186
INA168.G4590	ENA|MQOP01000005|MQOP01000005.1	100	49	503	551	1688996	1689044
INA168.G4590	ENA|MQOP01000013|MQOP01000013.1	85.135	370	135	499	580620	580988
INA168.G4590	ENA|MQOP01000013|MQOP01000013.1	90.244	82	549	630	581182	581262
BR48G9741	ENA|MQOP01000010|MQOP01000010.1	99.688	321	1	321	620676	620996
BR48G12130	ENA|MQOP01000006|MQOP01000006.1	95.628	366	1	366	2573644	2574009
BR58.G2338	ENA|MQOP01000003|MQOP01000003.1	95.238	294	1	294	1137113	1136820
BR32.00106861	ENA|MQOP01000005|MQOP01000005.1	88.519	270	1	270	992656	992387
BR29.00117591.M	ENA|MQOP01000014|MQOP01000014.1	78.896	308	1	301	150376	150676
CD156.00131711.M	ENA|MQOP01000014|MQOP01000014.1	98.73	315	1	315	150376	150690
CD156.00133411	ENA|MQOP01000019|MQOP01000019.1	90	170	1	170	299876	299707
CD156.00138051.M	ENA|MQOP01000008|MQOP01000008.1	100	102	88	189	1777424	1777323
CD156.00138051.M	ENA|MQOP01000008|MQOP01000008.1	97.143	70	1	70	1778005	1777938
INA168.G2457	ENA|MQOP01000018|MQOP01000018.1	100	417	1	417	402447	402863
INA168.G2457	ENA|MQOP01000025|MQOP01000025.1	99.76	417	1	417	142097	141682
INA168.G4175	ENA|MQOP01000005|MQOP01000005.1	100	336	1	336	699109	698774
INA168.G3585	ENA|MQOP01000019|MQOP01000019.1	100	357	1	357	363480	363836
INA168.G3317	ENA|MQOP01000017|MQOP01000017.1	99.083	109	582	690	68869	68976
BR32.00141021.M	ENA|MQOP01000009|MQOP01000009.1	93.732	351	1	351	1572231	1571882
FR13.00020841.M	ENA|MQOP01000002|MQOP01000002.1	100	414	1	414	4773304	4773717
GY11.00083821.M	ENA|MQOP01000002|MQOP01000002.1	100	348	1	348	4303616	4303269
CD156.00118721	ENA|MQOP01000002|MQOP01000002.1	97.902	429	1	429	275029	275457
FR13.00087831	ENA|MQOP01000001|MQOP01000001.1	100	189	157	345	461182	461370
FR13.00087831	ENA|MQOP01000001|MQOP01000001.1	100	156	1	156	460922	461077
FR13.00094761	ENA|MQOP01000015|MQOP01000015.1	100	162	154	315	253468	253307
FR13.00094761	ENA|MQOP01000015|MQOP01000015.1	100	153	1	153	253702	253550
FR13.00144271	ENA|MQOP01000022|MQOP01000022.1	100	381	1	381	235265	234885
FR13.00144271	ENA|MQOP01000015|MQOP01000015.1	100	381	1	381	565454	565834
FR13.00144271	ENA|MQOP01000011|MQOP01000011.1	99.738	381	1	381	671067	670687
GY11.00076911	ENA|MQOP01000019|MQOP01000019.1	100	180	103	282	144131	143952
GY11.00076911	ENA|MQOP01000019|MQOP01000019.1	98.305	59	48	106	144250	144192
GY11.00076911	ENA|MQOP01000019|MQOP01000019.1	100	47	1	47	144347	144301
TH16.00119491	ENA|MQOP01000003|MQOP01000003.1	100	201	154	354	4791927	4792127
TH16.00119491	ENA|MQOP01000003|MQOP01000003.1	98.182	165	1	165	4791702	4791864
BR32.00101991.M	ENA|MQOP01000029|MQOP01000029.1	91.489	188	1	186	47976	48162
BR32.00117431.M	ENA|MQOP01000015|MQOP01000015.1	99.642	279	1	279	208408	208130
FR13.00101061	ENA|MQOP01000020|MQOP01000020.1	100	318	1	318	269281	269598
BR58.G4698	ENA|MQOP01000004|MQOP01000004.1	98.122	426	1	426	728142	727717
Avr.Pi9	ENA|MQOP01000008|MQOP01000008.1	100	245	1	245	2277558	2277314
Avr.Pi9	ENA|MQOP01000008|MQOP01000008.1	97.297	37	240	276	2277253	2277217
GY11.00096851	ENA|MQOP01000008|MQOP01000008.1	98.913	184	1	184	2276742	2276560
GY11.00096851	ENA|MQOP01000008|MQOP01000008.1	100	67	177	243	2276397	2276331
CD156.00122701.M	ENA|MQOP01000001|MQOP01000001.1	98.413	378	1	378	305016	304639
FR13.00117221	ENA|MQOP01000012|MQOP01000012.1	100	240	1	240	412001	411762
GFSI.G1776	ENA|MQOP01000002|MQOP01000002.1	100	189	1	189	4147180	4146992
GFSI.G1776	ENA|MQOP01000002|MQOP01000002.1	100	85	316	400	4146268	4146184
GFSI.G1776	ENA|MQOP01000002|MQOP01000002.1	100	74	242	315	4146630	4146557
GFSI.G1776	ENA|MQOP01000002|MQOP01000002.1	100	52	190	241	4146902	4146851
GFSI.G1776	ENA|MQOP01000002|MQOP01000002.1	100	36	400	435	4146080	4146045
BR32.00040381	ENA|MQOP01000003|MQOP01000003.1	100	162	151	312	3239345	3239184
BR32.00040381	ENA|MQOP01000003|MQOP01000003.1	100	150	1	150	3239605	3239456
BR32.00104751	ENA|MQOP01000010|MQOP01000010.1	100	180	1	180	595423	595244
BR32.00104751	ENA|MQOP01000010|MQOP01000010.1	99.383	162	181	342	595143	594982
BR32.00132551	ENA|MQOP01000007|MQOP01000007.1	98.925	186	1	186	2419730	2419915
BR32.00132551	ENA|MQOP01000007|MQOP01000007.1	99.359	156	187	342	2420005	2420160
FR13.00067231	ENA|MQOP01000019|MQOP01000019.1	100	169	1	169	39990	40158
FR13.00067231	ENA|MQOP01000019|MQOP01000019.1	98.837	172	162	333	40222	40392
FR13.00069491	ENA|MQOP01000002|MQOP01000002.1	99.408	169	1	169	303043	303210
FR13.00069491	ENA|MQOP01000002|MQOP01000002.1	100	165	166	330	303312	303476
FR13.00109161	ENA|MQOP01000002|MQOP01000002.1	100	189	1	189	4147180	4146992
FR13.00109161	ENA|MQOP01000002|MQOP01000002.1	100	162	190	351	4146902	4146741
FR13.00028961	ENA|MQOP01000003|MQOP01000003.1	100	171	1	171	4475660	4475490
FR13.00028961	ENA|MQOP01000003|MQOP01000003.1	100	135	172	306	4475405	4475271
GY11.00110071.M	ENA|MQOP01000007|MQOP01000007.1	100	420	1	420	2332490	2332909
TH12.00121641.M	ENA|MQOP01000003|MQOP01000003.1	100	522	1	522	4705957	4706478
BR32.00131211.M	ENA|MQOP01000009|MQOP01000009.1	100	185	1	185	1111714	1111898
BR32.00131211.M	ENA|MQOP01000009|MQOP01000009.1	100	38	185	222	1111975	1112012
INA168.G2700	ENA|MQOP01000012|MQOP01000012.1	100	329	1	329	350006	349678
INA168.G2700	ENA|MQOP01000012|MQOP01000012.1	100	97	330	426	349524	349428
US71.00065681.M	ENA|MQOP01000003|MQOP01000003.1	99.758	414	1	414	3140331	3139918
FR13.00013421.M	ENA|MQOP01000004|MQOP01000004.1	100	387	1	387	2802842	2803228
FR13.00003821.M	ENA|MQOP01000015|MQOP01000015.1	100	651	1	651	322550	321900
GY11.00124331.M	ENA|MQOP01000001|MQOP01000001.1	100	489	1	489	468325	468813
GY11.00130301.M	ENA|MQOP01000008|MQOP01000008.1	100	288	1	288	39746	39459
TH16.00118381.M	ENA|MQOP01000017|MQOP01000017.1	99.425	348	1	348	232314	231967
TH16.00118381.M	ENA|MQOP01000017|MQOP01000017.1	99.425	348	1	348	240822	240475
TH16.00118381.M	ENA|MQOP01000017|MQOP01000017.1	99.425	348	1	348	249330	248983
TH16.00118381.M	ENA|MQOP01000015|MQOP01000015.1	99.425	348	1	348	705676	706023
Avr.Pizt	ENA|MQOP01000012|MQOP01000012.1	100	327	1	327	880675	881001
FR13.00122001.M	ENA|MQOP01000016|MQOP01000016.1	100	378	1	378	414671	415048
FR13.00070821.M	ENA|MQOP01000012|MQOP01000012.1	100	444	1	444	1003609	1003166
FR13.00088361.M	ENA|MQOP01000016|MQOP01000016.1	100	345	1	345	588268	587924
BR32.00141181.M	ENA|MQOP01000009|MQOP01000009.1	98.958	672	1	672	1521184	1521853
FR13.00116451.M	ENA|MQOP01000004|MQOP01000004.1	100	129	1	129	4273688	4273816
FR13.00116451.M	ENA|MQOP01000004|MQOP01000004.1	100	96	130	225	4273976	4274071
FR13.00001281.M	ENA|MQOP01000003|MQOP01000003.1	100	264	1	264	2792808	2793071
BR29.00008131	ENA|MQOP01000001|MQOP01000001.1	86.207	435	1	428	2777788	2778221
BR32.00003601.M	ENA|MQOP01000007|MQOP01000007.1	99.479	384	1	384	1444742	1444359
GY11.00060011	ENA|MQOP01000007|MQOP01000007.1	100	435	1	435	789846	789412
BR32.00066181.M	ENA|MQOP01000001|MQOP01000001.1	100	339	1	339	1151318	1151656
FR13.00080861.M	ENA|MQOP01000005|MQOP01000005.1	100	402	1	402	2798926	2798525
BR32.00090231.M	ENA|MQOP01000003|MQOP01000003.1	84.526	517	1	516	1030900	1031415
FR13.00041321.M	ENA|MQOP01000003|MQOP01000003.1	100	444	1	444	730525	730968
FR13.00081261.M	ENA|MQOP01000011|MQOP01000011.1	100	513	1	513	1157299	1156787
FR13.00057131.M	ENA|MQOP01000007|MQOP01000007.1	100	306	1	306	2333800	2334105
GY11.00054591.M	ENA|MQOP01000008|MQOP01000008.1	100	396	1	396	2126412	2126017
FR13.00093031.M	ENA|MQOP01000008|MQOP01000008.1	100	312	1	312	2275369	2275058
FR13.00108711.M	ENA|MQOP01000009|MQOP01000009.1	100	383	1	383	1445048	1444666
FR13.00108711.M	ENA|MQOP01000009|MQOP01000009.1	100	121	381	501	1444563	1444443
BR32.00133701.M	ENA|MQOP01000012|MQOP01000012.1	97.024	336	1	336	243036	243371
FR13.00114581.M	ENA|MQOP01000005|MQOP01000005.1	100	279	1	279	3211568	3211290
FR13.00114581.M	ENA|MQOP01000005|MQOP01000005.1	99.451	182	275	456	3211032	3210852
FR13.00035971	ENA|MQOP01000003|MQOP01000003.1	100	242	1	242	2325432	2325191
FR13.00035971	ENA|MQOP01000003|MQOP01000003.1	100	128	242	369	2325107	2324980
BR48G5743	ENA|MQOP01000002|MQOP01000002.1	99.495	198	1	198	4936914	4936717
BR48G5743	ENA|MQOP01000002|MQOP01000002.1	97.692	130	195	324	4936558	4936429
GY11.00074021.M	ENA|MQOP01000012|MQOP01000012.1	100	297	1	297	420086	420382
GY11.00069551.M	ENA|MQOP01000016|MQOP01000016.1	100	348	1	348	589308	588961
FR13.00128431.M	ENA|MQOP01000009|MQOP01000009.1	100	429	1	429	1519335	1519763
BR32.00141031.M	ENA|MQOP01000009|MQOP01000009.1	97.842	417	1	417	1570831	1570415
FR13.00107801.M	ENA|MQOP01000023|MQOP01000023.1	100	669	1	669	114473	113805
GY11.00108681.M	ENA|MQOP01000016|MQOP01000016.1	99.655	290	1	290	137259	137548
GY11.00108681.M	ENA|MQOP01000016|MQOP01000016.1	100	169	285	453	137642	137810
FR13.00019851.M	ENA|MQOP01000002|MQOP01000002.1	100	759	7	765	4116817	4116059
GY11.00072321.M	ENA|MQOP01000013|MQOP01000013.1	100	453	1	453	667869	667417
BR48G12309	ENA|MQOP01000001|MQOP01000001.1	100	162	1	162	236632	236471
BR48G12309	ENA|MQOP01000001|MQOP01000001.1	100	144	163	306	236367	236224
GY11.00148071.M	ENA|MQOP01000007|MQOP01000007.1	100	429	1	429	2171936	2172364
CD156.00095711.M	ENA|MQOP01000018|MQOP01000018.1	99.251	267	1	267	385014	385280
FR13.00094721.M	ENA|MQOP01000015|MQOP01000015.1	100	276	1	276	246019	246294
BR32.00131951.M	ENA|MQOP01000007|MQOP01000007.1	99.556	450	1	450	171176	170727
FR13.00104931.M	ENA|MQOP01000007|MQOP01000007.1	100	282	1	282	178759	179040
PH14.00186401	ENA|MQOP01000012|MQOP01000012.1	100	411	1	411	400702	401112
PH14.00186401	ENA|MQOP01000013|MQOP01000013.1	88.078	411	1	409	576767	576359
Avr.Pita	ENA|MQOP01000011|MQOP01000011.1	99.716	352	202	553	677312	676961
Avr.Pita	ENA|MQOP01000011|MQOP01000011.1	100	203	1	203	677569	677367
Avr.Pita	ENA|MQOP01000011|MQOP01000011.1	98.352	182	372	553	219169	219350
Avr.Pita	ENA|MQOP01000011|MQOP01000011.1	100	70	597	666	219556	219625
Avr.Pita	ENA|MQOP01000011|MQOP01000011.1	100	70	597	666	676755	676686
Avr.Pita	ENA|MQOP01000011|MQOP01000011.1	97.917	48	549	596	676877	676830
Avr.Pita3	ENA|MQOP01000016|MQOP01000016.1	96.62	355	202	556	370607	370253
Avr.Pita3	ENA|MQOP01000016|MQOP01000016.1	97.044	203	1	203	370865	370663
GY11.00121271.M	ENA|MQOP01000005|MQOP01000005.1	100	471	1	471	926554	927024
GY11.00128391.M	ENA|MQOP01000010|MQOP01000010.1	100	384	1	384	365721	365338
INA168.G4671	ENA|MQOP01000022|MQOP01000022.1	100	405	1	405	52567	52163
BR32.00120141	ENA|MQOP01000002|MQOP01000002.1	84.964	419	1	417	4265365	4264953
PWL3	ENA|MQOP01000002|MQOP01000002.1	100	417	1	417	4265365	4264949
FR13.00057121.M	ENA|MQOP01000007|MQOP01000007.1	100	324	1	324	2335362	2335685
FR13.00110721	ENA|MQOP01000002|MQOP01000002.1	100	198	1	198	4932000	4932197
FR13.00110721	ENA|MQOP01000002|MQOP01000002.1	100	119	197	315	4934650	4934768
GY11.00094941.M	ENA|MQOP01000002|MQOP01000002.1	100	366	1	366	395448	395083
BR48G4458	ENA|MQOP01000015|MQOP01000015.1	98.235	170	1	170	602347	602178
BR48G4458	ENA|MQOP01000015|MQOP01000015.1	100	99	171	269	602086	601988
BR48G4458	ENA|MQOP01000015|MQOP01000015.1	98.077	52	269	320	601888	601837
FR13.00068741.M	ENA|MQOP01000003|MQOP01000003.1	100	279	1	279	4732028	4731750
GY11.00128491.M	ENA|MQOP01000010|MQOP01000010.1	100	349	1	349	388001	387653
GY11.00128491.M	ENA|MQOP01000010|MQOP01000010.1	100	212	347	558	387292	387081
FR13.00089161.M	ENA|MQOP01000002|MQOP01000002.1	100	282	1	282	4848646	4848927
TH16.00079081.M	ENA|MQOP01000020|MQOP01000020.1	100	294	1	294	247304	247011
FR13.00066391.M	ENA|MQOP01000020|MQOP01000020.1	100	270	1	270	180497	180228
FR13.00097581	ENA|MQOP01000012|MQOP01000012.1	100	315	1	315	772896	773210
FR13.00118791	ENA|MQOP01000010|MQOP01000010.1	100	279	1	279	1129858	1130136
FR13.00118791	ENA|MQOP01000012|MQOP01000012.1	92.958	71	1	71	117522	117592
BR32.00081411.M	ENA|MQOP01000006|MQOP01000006.1	100	300	1	300	1576502	1576203
FR13.00099751.M	ENA|MQOP01000012|MQOP01000012.1	100	327	1	327	834876	835202
BR32.00135781.M	ENA|MQOP01000021|MQOP01000021.1	100	249	1	249	256485	256237
